# Predicting efficiency of writing short sequences into the genome using prime editing

**DOI:** 10.1101/2021.11.10.468024

**Authors:** Jonas Koeppel, Elin Madli Peets, Juliane Weller, Ananth Pallaseni, Fabio Liberante, Leopold Parts

## Abstract

Short sequences can be precisely written into a selected genomic target using prime editing. This ability facilitates protein tagging, correction of pathogenic deletions, and many other exciting applications. However, it remains unclear what types of sequences prime editors can easily insert, and how to choose optimal reagents for a desired outcome. To characterize features that influence insertion efficiency, we designed a library of 2,666 sequences up to 69 nt in length and measured the frequency of their insertion into four genomic sites in three human cell lines, using different prime editor systems. We discover that insertion sequence length, nucleotide composition and secondary structure all affect insertion rates, and that mismatch repair proficiency is a strong determinant for the shortest insertions. Combining the sequence and repair features into a machine learning model, we can predict insertion frequency for new sequences with R = 0.69. The tools we provide allow users to choose optimal constructs for DNA insertion using prime editing.
