## Supplementary material for "Predicting efficiency of writing short sequences into the genome using prime editing": Table S1 Primers

### Sheet: Sheet1
Name	Sequence	Purpose
CLYBL_S2_F	ACACTCTTTCCCTACACGACGCTCTTCCGATCTGAAGACCCCAGTGATTCATGCCTC	NGS of CLYBL target site
CLYBL_S4_F	ACACTCTTTCCCTACACGACGCTCTTCCGATCTACGAAGACCCCAGTGATTCATGCCTC	NGS of CLYBL target site
CLYBL_iPCR_R	GAGATCGGTCTCGGCATTCCTGCTGAACCGCTCTTCCGATCTGGCTTGACTAGGGCTGGATGAT	NGS of CLYBL target site
1114_EMX1_S1_F	ACACTCTTTCCCTACACGACGCTCTTCCGATCTACAGCTCAGCCTGAGTGTTGA	NGS of EMX1 target site
1115_EMX1_S7_F	ACACTCTTTCCCTACACGACGCTCTTCCGATCTGACGACACAGCTCAGCCTGAGTGTTGA	NGS of EMX1 target site
1116_EMX1_iPCR_R	GAGATCGGTCTCGGCATTCCTGCTGAACCGCTCTTCCGATCTCTCGTGGGTTTGTGGTTGC	NGS of EMX1 target site
912_NGS_HEK3_F_S0	ACACTCTTTCCCTACACGACGCTCTTCCGATCTATGTGGGCTGCCTAGAAAGG	NGS of HEK3 target site
913_NGS_HEK3_F_S8	ACACTCTTTCCCTACACGACGCTCTTCCGATCTTGGACACAATGTGGGCTGCCTAGAAAGG	NGS of HEK3 target site
995_NGS_HEK3_iPCR_R	GAGATCGGTCTCGGCATTCCTGCTGAACCGCTCTTCCGATCTCCCAGCCAAACTTGTCAACC	NGS of HEK3 target site
1000_FANCF_F_S3	ACACTCTTTCCCTACACGACGCTCTTCCGATCTCGAattgcagagaggcgtatca	NGS of FANCF target site
1001_FANCF_F_S6	ACACTCTTTCCCTACACGACGCTCTTCCGATCTCTAGAAattgcagagaggcgtatca	NGS of FANCF target site
1002_FANCF_R	GAGATCGGTCTCGGCATTCCTGCTGAACCGCTCTTCCGATCTGGGGTCCCAGGTGCTGAC	NGS of FANCF target site
962_Seqlib_S2_F	ACACTCTTTCCCTACACGACGCTCTTCCGATCTGATGGCTTTATATATCTTGTGGAAAGGACGAAACACC	NGS of pegRNA library
963_Seqlib_S6_F	ACACTCTTTCCCTACACGACGCTCTTCCGATCTCTAGAATGGCTTTATATATCTTGTGGAAAGGACGAAACACC	NGS of pegRNA library
965_P7_Broad_R	GTGACTGGAGTTCAGACGTGTGCTCTTCCGATCTTCTACTATTCTTTCCCCTGCACTGT	NGS of pegRNA library
Goose_F_Universal	TTAAGCAAGCAAGCGAGCACTC	Amplification of oligos from pool
Goose_CLYBL_R	GCGTCAATTCAGGCAACGAAGA	Amplification of oligos from pool
Goose_EMX1_R	GCTTCAAGCCCTAGTGTCCTCA	Amplification of oligos from pool
Goose_FANCF_R	ACAACTCTCTGAATGCGCTTGC	Amplification of oligos from pool
Goose_HEK3_R	CCCGAGGAAATGATAGGGCGAT	Amplification of oligos from pool
#15	AATGATACGGCGACCACCGAGATCTACACTCTTTCCCTACACGACGCTCTTCCGATC*T	Indexing primer for NGS
Rev primer	CAAGCAGAAGACGGCATACGAGATN10GAGATCGGTCTCGGCATTCCTGCTGAACCGCTCTTCCGATC T	Indexing primer for NGS	*: N10, index for multiplexed sequencing.
