## Supplementary material for "Predicting efficiency of writing short sequences into the genome using prime editing": Table S2 pegRNAs

### Sheet: Sheet1
spacer	RTT	PBS	target
ggtggtgcagactgtcacta	cccagactctcctactggagacacaggtccttag	tgacagtctgcac	CLYBL
gagtccgagcagaagaagaa	aatgcgccaccggttgatgtgatgggagcccttc	ttcttctgctcgg	EMX1
ggaatcccttctgcagcacc	gagaccgccagaagctcggaaaagcgatccaggt	gctgcagaaggga	FANCF
GGCCCAGACTGAGCACGTGA	TGGAGGAAGCAGGGCTTCCTTTCCTCTGCCATCA	CGTGCTCAGTCTG	HEK3
ttgcccaccctagtcattgg	NA	NA	EMX1_nicking
